# CNApp: quantification of genomic copy number alterations in cancer and integrative analysis to unravel clinical implications

**DOI:** 10.1101/479667

**Authors:** Sebastià Franch-Expósito, Laia Bassaganyas, Maria Vila-Casadesús, Eva Hernández-Illán, Roger Esteban-Fabró, Marcos Díaz-Gay, Juan José Lozano, Antoni Castells, Josep M. Llovet, Sergi Castellví-Bel, Jordi Camps

**Affiliations:** Gastrointestinal and Pancreatic Oncology Team, Institut D’Investigacions Biomèdiques August Pi i Sunyer (IDIBAPS), Hospital Clínic de Barcelona, Centro de Investigación Biomédica en Red de Enfermedades Hepáticas y Digestivas (CIBEREHD), Universitat de Barcelona, Barcelona (08036), Spain; Liver Cancer Translational Research Group, Liver Unit, Institut D’Investigacions Biomèdiques August Pi i Sunyer (IDIBAPS), Hospital Clínic, Centro de Investigación Biomédica en Red de Enfermedades Hepáticas y Digestivas (CIBEREHD), Universitat de Barcelona, Barcelona (08036), Spain; Bioinformatics Unit, CIBEREHD, Barcelona (08036), Spain; Mount Sinai Liver Cancer Program, Division of Liver Diseases, Tisch Cancer Institute, Icahn School of Medicine at Mount Sinai, New York (10029), USA; Institució Catalana de Recerca i Estudis Avançats (ICREA), Barcelona (08036), Spain; Unitat de Biologia Cel·lular i Genètica Mèdica, Departament de Biologia Cel·lular, Fisiologia i Immunologia, Facultat de Medicina, Universitat Autònoma de Barcelona, Bellaterra (08193), Spain

**Keywords:** Copy number alterations, Cancer genomics, CNA scores, Shiny app, Pan-cancer, Colorectal cancer, Hepatocellular carcinoma

## Abstract

Somatic copy number alterations (CNAs) are a hallmark of cancer. Although CNA profiles have been established for most human tumor types, their precise role in tumorigenesis as well as their clinical and therapeutic relevance remain largely unclear. Thus, computational and statistical approaches are required to thoroughly define the interplay between CNAs and tumor phenotypes. Here we developed CNApp, a user-friendly web tool that offers sample- and cohort-level computational analyses, allowing a comprehensive and integrative exploration of CNAs with clinical and molecular variables. By using purity-corrected segmented data from multiple genomic platforms, CNApp generates genome-wide profiles, computes CNA scores for broad, focal and global CNA burdens, and uses machine learning-based predictions to classify samples. We applied CNApp to a pan-cancer dataset of 10,635 genomes from TCGA showing that CNA patterns classify cancer types according to their tissue-of-origin, and that broad and focal CNA scores positively correlate in samples with low amounts of whole-chromosome and chromosomal arm-level imbalances. Moreover, using the hepatocellular carcinoma cohort from the TCGA repository, we demonstrate the reliability of the tool in identifying recurrent CNAs, confirming previous results. Finally, we establish machine learning-based models to predict colon cancer molecular subtypes and microsatellite instability based on broad CNA scores and specific genomic imbalances. In summary, CNApp facilitates data-driven research and provides a unique framework for the first time to comprehensively assess CNAs and perform integrative analyses that enable the identification of relevant clinical implications. CNApp is hosted at http://cnapp.bsc.es.
