## Supplementary Table S1 for "CNApp: quantification of genomic copy number alterations in cancer and integrative analysis to unravel clinical implications"

### Sheet: Sheet1
Table S1. Comparative analysis of broad CNA frequencies between CNApp and GISTIC2.0
	GISTIC2.0 (reported parameters)				CNApp
					reseg&default parameters		reseg&relaxed parameters		reseg 70% arm&default parameters		reseg 40% arm&default parameters		skip reseg&default parameters
Arm	Amp_Freq (%)	Amp Q value	Del_Freq (%)	Del Q value	Amp_Freq (%)	Del_Freq (%)	Amp_Freq (%)	Del_Freq (%)	Amp_Freq (%)	Del_Freq (%)	Amp_Freq (%)	Del_Freq (%)	Amp_Freq (%)	Del_Freq (%)
8p	23	0.502	70	0	4.59459	61.6216	8.37838	63.7838	5.94595	48.3784	4.59	64.32	4.59	50.54
17p	11	1	56	0	3.78378	47.027	7.02703	53.2432	5.94595	34.3243	2.97	50.54	3.24	41.35
16q	7	1	41	0	3.24324	31.0811	8.10811	39.1892	2.97297	28.9189	3.51	33.51	3.24	28.65
4q	2	1	41	0	2.43243	32.973	5.13514	43.5135	2.43243	28.3784	2.43	32.97	1.35	23.78
8q	52	0	36	6.19e-10	46.4865	4.59459	53.7838	6.21622	38.1081	5.13514	52.7	4.59	28.65	4.86
13q	9	1	35	6.19e-14	3.51351	25.4054	8.91892	32.4324	0.810811	17.5676	3.78	30.27	2.43	18.65
6q	20	1	34	2.38e-11	10.2703	24.3243	17.5676	30.8108	10	19.4595	9.73	25.68	8.92	19.46
9p	8	1	34	8.01e-11	4.59459	20	9.45946	32.1622	3.24324	15.6757	5.14	22.16	3.78	18.38
16p	12	1	32	1.2e-09	6.21622	20.8108	14.3243	27.8378	5.40541	19.4595	6.76	21.08	5.95	19.46
21q	10	1	32	2.95e-08	4.05405	19.4595	11.0811	28.9189	4.05405	17.8378	4.32	20.54	4.05	17.84
4p	8	1	32	4.76e-08	7.2973	16.4865	14.8649	26.4865	7.02703	15.4054	8.38	17.03	6.22	14.05
9q	7	1	32	1.82e-09	3.78378	17.8378	9.18919	30	3.24324	15.1351	4.05	19.19	3.24	14.86
14q	8	1	31	6.19e-10	4.05405	17.027	10	25.9459	3.24324	11.0811	4.32	21.08	2.97	13.24
1q	61	0	30	2.19e-05	55.6757	0.27027	61.3514	1.08108	45.9459	0.27027	60.54	0.81	40.81	0.27
1p	17	1	29	1.69e-07	12.1622	15.1351	18.1081	24.3243	11.3514	12.1622	13.24	17.3	10	9.19
10q	12	1	24	0.0254	6.75676	11.8919	14.0541	20.2703	6.48649	8.37838	6.76	14.59	6.22	8.92
18p	11	1	23	0.217	8.10811	13.5135	17.8378	20.8108	7.56757	12.7027	8.38	14.59	8.11	12.97
18q	10	1	23	0.137	5.67568	17.2973	14.5946	25.6757	5.40541	14.8649	5.68	18.38	5.95	15.14
22q	16	1	22	0.217	7.2973	10.2703	20	17.027	6.48649	8.91892	8.38	11.62	6.49	8.38
11q	6	1	21	0.203	4.59459	13.7838	10.8108	23.7838	4.59459	9.45946	5.41	14.05	4.05	10.27
12p	13	1	20	0.675	5.94595	12.7027	14.8649	20.2703	4.86486	9.45946	5.95	13.78	5.41	11.62
15q	11	1	20	0.47	4.32432	9.45946	13.7838	17.8378	3.78378	7.2973	4.59	10.81	3.51	7.84
10p	15	1	18	1	12.973	5.67568	23.2432	12.1622	12.1622	4.59459	13.24	5.68	11.62	4.86
11p	6	1	18	1	6.21622	7.83784	15.1351	17.8378	5.13514	6.75676	6.49	7.84	5.41	7.3
6p	31	6.08e-08	17	1	29.1892	1.89189	40.8108	4.32432	25.6757	1.62162	31.62	2.43	24.32	1.35
17q	27	0.000161	17	1	22.4324	4.32432	33.5135	9.18919	17.5676	4.59459	25.41	4.32	18.38	3.78
19p	17	1	17	1	8.91892	10.5405	16.7568	15.9459	7.2973	5.67568	8.38	13.51	8.11	8.92
3p	10	1	16	1	7.83784	7.02703	16.7568	17.5676	6.21622	5.40541	10.27	7.57	7.57	5.95
5p	38	1.52e-15	15	1	26.4865	1.35135	43.5135	4.59459	24.3243	1.08108	29.19	1.62	24.05	1.08
5q	32	1.77e-10	15	1	22.1622	4.59459	38.3784	9.45946	19.4595	2.97297	22.97	5.68	17.03	4.05
19q	20	0.705	15	1	12.7027	4.59459	22.4324	8.37838	11.3514	2.97297	12.97	4.59	12.43	4.32
3q	10	1	14	1	8.91892	3.51351	19.1892	12.1622	6.75676	2.97297	9.73	4.32	7.57	3.24
2q	12	1	12	1	7.02703	3.78378	17.8378	11.6216	5.94595	2.7027	7.84	4.32	6.22	2.7
12q	14	1	11	1	8.64865	4.32432	19.1892	11.3514	6.75676	3.24324	8.11	4.59	7.84	4.32
2p	12	1	11	1	7.56757	2.43243	18.6486	10	5.94595	2.43243	8.92	2.97	7.03	1.89
20p	31	5.11e-07	10	1	22.4324	3.51351	37.5676	6.48649	20.8108	3.24324	22.7	4.59	21.62	2.97
7q	31	4.46e-09	8	1	26.2162	3.78378	40	7.2973	23.2432	3.24324	27.57	3.78	24.05	4.05
7p	30	3.06e-06	8	1	26.7568	2.7027	43.2432	4.32432	23.5135	2.43243	27.03	2.7	25.41	2.43
20q	31	6.08e-08	5	1	23.5135	0.810811	39.1892	3.51351	22.4324	0.540541	25.14	1.08	21.35	0.54
GISTIC reported parameters: amp 0.1/del -0.1
CNApp default parameters: amp 0.2/del -0.2
CNApp relaxed parameters: amp 0.1/del -0.1
Significant Q value: 0.25
