## Supplementary Table S2 for "CNApp: quantification of genomic copy number alterations in cancer and integrative analysis to unravel clinical implications"

### Sheet: Sheet1
Table S2. Comparative analysis of focal CNA frequencies between CNApp and GISTIC2.0
				CNApp from low-level amplitude thersholds				CNApp from moderate amplitude thresholds
				Gains		Losses		Gains		Losses
MinorCytoband	No CNA	Loss	Gain	FreqGain	Percentile 90th	FreqLoss	Percentile 90th	FreqGain	Percentile 90th	FreqLoss	Percentile 90th
1p36.33	370	0	0	0	no	0	no	0	no	0	no
1q23.1	290	0	80	21.6216	yes	0	no	8.92	yes	0	no
1q23.2	298	0	72	19.4595	yes	0	no	7.84	yes	0	no
5p13.1	346	0	24	6.48649	no	0	no	1.89	no	0	no
6p21.33	351	0	19	5.13514	no	0	no	1.62	no	0	no
7p11.1	360	0	10	2.7027	no	0	no	0.27	no	0	no
7p11.2	352	0	18	4.86486	no	0	no	0.81	no	0	no
7p15.1	366	0	4	1.08108	no	0	no	0.54	no	0	no
7p15.2	364	0	6	1.62162	no	0	no	0.27	no	0	no
7q11.1	360	0	10	2.7027	no	0	no	0.27	no	0	no
13p11.1	370	0	0	0	no	0	no	0	no	0	no
13p11.2	370	0	0	0	no	0	no	0	no	0	no
13p12	370	0	0	0	no	0	no	0	no	0	no
13p13	370	0	0	0	no	0	no	0	no	0	no
14p11.1	370	0	0	0	no	0	no	0	no	0	no
14p11.2	370	0	0	0	no	0	no	0	no	0	no
14p12	370	0	0	0	no	0	no	0	no	0	no
14p13	370	0	0	0	no	0	no	0	no	0	no
14q11.1	370	0	0	0	no	0	no	0	no	0	no
15p11.1	370	0	0	0	no	0	no	0	no	0	no
15p11.2	370	0	0	0	no	0	no	0	no	0	no
15p12	370	0	0	0	no	0	no	0	no	0	no
15p13	370	0	0	0	no	0	no	0	no	0	no
15q11.1	370	0	0	0	no	0	no	0	no	0	no
20q11.1	361	0	9	2.43243	no	0	no	0.54	no	0	no
21p11.1	370	0	0	0	no	0	no	0	no	0	no
21p11.2	370	0	0	0	no	0	no	0	no	0	no
21p12	370	0	0	0	no	0	no	0	no	0	no
21p13	370	0	0	0	no	0	no	0	no	0	no
21q11.1	370	0	0	0	no	0	no	0	no	0	no
22p11.1	370	0	0	0	no	0	no	0	no	0	no
22p11.2	370	0	0	0	no	0	no	0	no	0	no
22p12	370	0	0	0	no	0	no	0	no	0	no
22p13	370	0	0	0	no	0	no	0	no	0	no
22q13.33	370	0	0	0	no	0	no	0	no	0	no
1q21.3	275	1	94	25.4054	yes	0.27027	no	11.35	yes	0	no
1q22	279	1	90	24.3243	yes	0.27027	no	10.81	yes	0	no
1q23.3	293	1	76	20.5405	yes	0.27027	no	8.92	yes	0	no
1q24.2	299	1	70	18.9189	yes	0.27027	no	7.57	yes	0	no
3q11.1	360	1	9	2.43243	no	0.27027	no	0.27	no	0	no
5p11	363	1	6	1.62162	no	0.27027	no	0.27	no	0	no
5p13.2	344	1	25	6.75676	no	0.27027	no	1.35	no	0	no
6p21.1	330	1	39	10.5405	yes	0.27027	no	4.32	yes	0	no
6p22.1	346	1	23	6.21622	no	0.27027	no	1.89	no	0	no
7p12.1	357	1	12	3.24324	no	0.27027	no	0.54	no	0	no
7p12.3	359	1	10	2.7027	no	0.27027	no	0.54	no	0	no
7p13	353	1	16	4.32432	no	0.27027	no	1.08	no	0	no
11p14.2	366	1	3	0.810811	no	0.27027	no	0.27	no	0	no
12q15	347	1	22	5.94595	no	0.27027	no	1.08	no	0	no
16p11.1	367	1	2	0.540541	no	0.27027	no	0.27	no	0	no
16p13.11	367	1	2	0.540541	no	0.27027	no	0	no	0	no
16q11.1	367	1	2	0.540541	no	0.27027	no	0.27	no	0	no
17q23.1	338	1	31	8.37838	no	0.27027	no	4.32	yes	0	no
20p11.1	357	1	12	3.24324	no	0.27027	no	0.81	no	0	no
20p11.21	359	1	10	2.7027	no	0.27027	no	0.54	no	0	no
20q11.21	349	1	20	5.40541	no	0.27027	no	1.89	no	0	no
20q11.22	348	1	21	5.67568	no	0.27027	no	2.16	no	0	no
20q13.32	348	1	21	5.67568	no	0.27027	no	1.08	no	0	no
20q13.33	344	1	25	6.75676	no	0.27027	no	1.35	no	0	no
1q24.1	298	2	70	18.9189	yes	0.540541	no	7.3	yes	0	no
1q24.3	299	2	69	18.6486	yes	0.540541	no	6.76	yes	0	no
1q25.1	300	2	68	18.3784	yes	0.540541	no	6.22	yes	0	no
1q32.2	315	2	53	14.3243	yes	0.540541	no	5.14	yes	0	no
3p22.3	355	2	13	3.51351	no	0.540541	no	0.54	no	0	no
3p23	356	2	12	3.24324	no	0.540541	no	0.54	no	0	no
3q13.33	357	2	11	2.97297	no	0.540541	no	0	no	0	no
3q22.2	354	2	14	3.78378	no	0.540541	no	0.81	no	0	no
5p12	349	2	19	5.13514	no	0.540541	no	1.35	no	0	no
5p13.3	347	2	21	5.67568	no	0.540541	no	1.08	no	0	no
5p14.1	349	2	19	5.13514	no	0.540541	no	0.81	no	0	no
6p11.1	351	2	17	4.59459	no	0.540541	no	0.27	no	0	no
6p12.2	343	2	25	6.75676	no	0.540541	no	1.35	no	0	no
6p23	333	2	35	9.45946	no	0.540541	no	2.16	no	0	no
7p12.2	360	2	8	2.16216	no	0.540541	no	0.54	no	0	no
10p12.2	366	2	2	0.540541	no	0.540541	no	0	no	0	no
10p12.31	364	2	4	1.08108	no	0.540541	no	0.27	no	0	no
10p12.32	367	2	1	0.27027	no	0.540541	no	0.27	no	0	no
10p12.33	366	2	2	0.540541	no	0.540541	no	0.27	no	0	no
10q11.1	363	2	5	1.35135	no	0.540541	no	0.27	no	0	no
11p11.11	364	2	4	1.08108	no	0.540541	no	0.27	no	0	no
11p11.12	362	2	6	1.62162	no	0.540541	no	0.27	no	0	no
11q11	364	2	4	1.08108	no	0.540541	no	0.27	no	0	no
12q11	366	2	2	0.540541	no	0.540541	no	0	no	0	no
12q13.13	353	2	15	4.05405	no	0.540541	no	0.27	no	0	no
12q21.1	359	2	9	2.43243	no	0.540541	no	1.35	no	0	no
17p11.1	354	2	14	3.78378	no	0.540541	no	0.54	no	0	no
17q23.2	335	2	33	8.91892	no	0.540541	no	3.51	yes	0	no
17q23.3	334	2	34	9.18919	no	0.540541	no	2.97	yes	0	no
19p11	364	2	4	1.08108	no	0.540541	no	0.27	no	0	no
19q13.13	361	2	7	1.89189	no	0.540541	no	0.81	no	0	no
20q11.23	354	2	14	3.78378	no	0.540541	no	1.08	no	0.27	yes
20q12	354	2	14	3.78378	no	0.540541	no	0.81	no	0	no
20q13.11	359	2	9	2.43243	no	0.540541	no	0.27	no	0	no
20q13.31	347	2	21	5.67568	no	0.540541	no	1.08	no	0	no
1p11.1	351	3	16	4.32432	no	0.810811	no	0.27	no	0	no
1p11.2	351	3	16	4.32432	no	0.810811	no	0.27	no	0	no
1q11	351	3	16	4.32432	no	0.810811	no	0.27	no	0	no
1q12	351	3	16	4.32432	no	0.810811	no	0.27	no	0	no
1q21.1	351	3	16	4.32432	no	0.810811	no	0.27	no	0	no
1q21.2	286	3	81	21.8919	yes	0.810811	no	9.19	yes	0	no
1q32.1	302	3	65	17.5676	yes	0.810811	no	5.95	yes	0	no
2p11.1	362	3	5	1.35135	no	0.810811	no	0.27	no	0	no
3p22.2	352	3	15	4.05405	no	0.810811	no	0	no	0.27	yes
3p25.1	349	3	18	4.86486	no	0.810811	no	0.81	no	0	no
3p25.2	343	3	24	6.48649	no	0.810811	no	1.08	no	0	no
3p25.3	341	3	26	7.02703	no	0.810811	no	1.08	no	0	no
3q12.2	354	3	13	3.51351	no	0.810811	no	0.81	no	0	no
3q12.3	355	3	12	3.24324	no	0.810811	no	0.54	no	0	no
3q13.13	357	3	10	2.7027	no	0.810811	no	0.54	no	0	no
3q13.32	359	3	8	2.16216	no	0.810811	no	0	no	0	no
3q21.1	355	3	12	3.24324	no	0.810811	no	0.27	no	0	no
3q21.2	354	3	13	3.51351	no	0.810811	no	0.54	no	0	no
3q21.3	352	3	15	4.05405	no	0.810811	no	1.08	no	0	no
3q25.1	342	3	25	6.75676	no	0.810811	no	0.81	no	0	no
4p13	355	3	12	3.24324	no	0.810811	no	0.81	no	0	no
5p14.2	351	3	16	4.32432	no	0.810811	no	1.35	no	0	no
6p11.2	348	3	19	5.13514	no	0.810811	no	0.54	no	0	no
6p12.3	338	3	29	7.83784	no	0.810811	no	1.35	no	0	no
6p21.32	353	3	14	3.78378	no	0.810811	no	0.54	no	0	no
6p24.1	331	3	36	9.72973	yes	0.810811	no	2.16	no	0	no
7p14.2	360	3	7	1.89189	no	0.810811	no	0.27	no	0	no
7p15.3	355	3	12	3.24324	no	0.810811	no	0.27	no	0	no
7q22.2	351	3	16	4.32432	no	0.810811	no	0.81	no	0	no
8q22.3	319	3	48	12.973	yes	0.810811	no	8.38	yes	0	no
9p11.1	365	3	2	0.540541	no	0.810811	no	0	no	0	no
9p11.2	365	3	2	0.540541	no	0.810811	no	0	no	0	no
9p12	365	3	2	0.540541	no	0.810811	no	0	no	0	no
9q11	365	3	2	0.540541	no	0.810811	no	0	no	0	no
9q12	365	3	2	0.540541	no	0.810811	no	0	no	0	no
9q13	365	3	2	0.540541	no	0.810811	no	0	no	0	no
12q13.12	351	3	16	4.32432	no	0.810811	no	0.27	no	0	no
12q13.2	352	3	15	4.05405	no	0.810811	no	1.35	no	0	no
12q13.3	344	3	23	6.21622	no	0.810811	no	1.62	no	0	no
12q14.1	354	3	13	3.51351	no	0.810811	no	1.08	no	0	no
16p11.2	352	3	15	4.05405	no	0.810811	no	0.54	no	0	no
16p12.1	353	3	14	3.78378	no	0.810811	no	0.54	no	0	no
16p12.2	357	3	10	2.7027	no	0.810811	no	0.54	no	0	no
16p12.3	352	3	15	4.05405	no	0.810811	no	0.81	no	0	no
17q11.1	341	3	26	7.02703	no	0.810811	no	1.08	no	0	no
19q12	351	3	16	4.32432	no	0.810811	no	1.62	no	0	no
20p11.22	360	3	7	1.89189	no	0.810811	no	0.27	no	0	no
20q13.12	346	3	21	5.67568	no	0.810811	no	1.08	no	0	no
20q13.2	339	3	28	7.56757	no	0.810811	no	1.08	no	0	no
1q31.2	315	4	51	13.7838	yes	1.08108	no	5.14	yes	0	no
1q42.3	303	4	63	17.027	yes	1.08108	no	5.95	yes	0	no
2p16.2	357	4	9	2.43243	no	1.08108	no	0.54	no	0	no
2p16.3	352	4	14	3.78378	no	1.08108	no	0.81	no	0	no
2p22.2	352	4	14	3.78378	no	1.08108	no	0.54	no	0	no
2p22.3	352	4	14	3.78378	no	1.08108	no	1.35	no	0	no
2p23.2	350	4	16	4.32432	no	1.08108	no	1.08	no	0	no
2q11.1	360	4	6	1.62162	no	1.08108	no	0	no	0	no
3p21.32	359	4	7	1.89189	no	1.08108	no	0	no	0	no
3p21.33	358	4	8	2.16216	no	1.08108	no	0	no	0	no
3q13.2	355	4	11	2.97297	no	1.08108	no	0.27	no	0	no
3q22.1	352	4	14	3.78378	no	1.08108	no	0.81	no	0	no
3q22.3	350	4	16	4.32432	no	1.08108	no	1.08	no	0	no
3q25.32	347	4	19	5.13514	no	1.08108	no	0.54	no	0	no
5p15.1	349	4	17	4.59459	no	1.08108	no	1.35	no	0	no
5q11.1	359	4	7	1.89189	no	1.08108	no	0.27	no	0	no
6p12.1	343	4	23	6.21622	no	1.08108	no	0.54	no	0	no
6p22.2	343	4	23	6.21622	no	1.08108	no	1.35	no	0	no
6p24.2	333	4	33	8.91892	no	1.08108	no	1.89	no	0	no
6p24.3	329	4	37	10	yes	1.08108	no	2.16	no	0	no
7p21.1	355	4	11	2.97297	no	1.08108	no	0	no	0	no
8q13.3	320	4	46	12.4324	yes	1.08108	no	5.68	yes	0	no
8q22.1	321	4	45	12.1622	yes	1.08108	no	6.49	yes	0	no
8q22.2	319	4	47	12.7027	yes	1.08108	no	8.11	yes	0	no
8q23.1	319	4	47	12.7027	yes	1.08108	no	8.65	yes	0	no
8q23.2	319	4	47	12.7027	yes	1.08108	no	8.92	yes	0	no
8q23.3	310	4	56	15.1351	yes	1.08108	no	9.73	yes	0	no
8q24.12	307	4	59	15.9459	yes	1.08108	no	10.81	yes	0	no
10p11.1	361	4	5	1.35135	no	1.08108	no	0.27	no	0	no
10p11.22	353	4	13	3.51351	no	1.08108	no	0.81	no	0	no
10p11.23	357	4	9	2.43243	no	1.08108	no	0.27	no	0	no
10p12.1	361	4	5	1.35135	no	1.08108	no	0	no	0	no
10p13	361	4	5	1.35135	no	1.08108	no	0.54	no	0	no
10p14	359	4	7	1.89189	no	1.08108	no	0.27	no	0	no
11p15.3	359	4	7	1.89189	no	1.08108	no	0.27	no	0	no
11q13.3	323	4	43	11.6216	yes	1.08108	no	6.76	yes	0	no
12q13.11	355	4	11	2.97297	no	1.08108	no	0.27	no	0	no
12q14.2	355	4	11	2.97297	no	1.08108	no	0.81	no	0	no
12q21.2	353	4	13	3.51351	no	1.08108	no	0.81	no	0	no
15q22.1	359	4	7	1.89189	no	1.08108	no	0.54	no	0	no
17q21.33	342	4	24	6.48649	no	1.08108	no	0.81	no	0	no
17q22	334	4	32	8.64865	no	1.08108	no	2.7	yes	0.27	yes
17q24.1	328	4	38	10.2703	yes	1.08108	no	3.51	yes	0.27	yes
18p11.1	364	4	2	0.540541	no	1.08108	no	0.27	no	0	no
18p11.22	360	4	6	1.62162	no	1.08108	no	0	no	0	no
19q11	356	4	10	2.7027	no	1.08108	no	0.81	no	0	no
19q13.12	347	4	19	5.13514	no	1.08108	no	1.08	no	0	no
19q13.31	356	4	10	2.7027	no	1.08108	no	1.08	no	0	no
1q25.3	311	5	54	14.5946	yes	1.35135	no	5.14	yes	0	no
1q31.3	311	5	54	14.5946	yes	1.35135	no	6.22	yes	0	no
2p22.1	349	5	16	4.32432	no	1.35135	no	0.81	no	0	no
2p23.1	350	5	15	4.05405	no	1.35135	no	1.08	no	0	no
2p24.2	341	5	24	6.48649	no	1.35135	no	1.62	no	0	no
2q32.2	348	5	17	4.59459	no	1.35135	no	0.81	no	0	no
3p22.1	348	5	17	4.59459	no	1.35135	no	0.54	no	0	no
3p24.1	352	5	13	3.51351	no	1.35135	no	0.27	no	0	no
3p24.2	352	5	13	3.51351	no	1.35135	no	0.27	no	0	no
3q11.2	352	5	13	3.51351	no	1.35135	no	0.54	no	0	no
3q12.1	353	5	12	3.24324	no	1.35135	no	0.54	no	0	no
3q13.12	353	5	12	3.24324	no	1.35135	no	0.54	no	0	no
3q25.2	346	5	19	5.13514	no	1.35135	no	0.54	no	0	no
3q25.33	345	5	20	5.40541	no	1.35135	no	0.81	no	0	no
3q26.1	341	5	24	6.48649	no	1.35135	no	1.08	no	0	no
3q26.2	330	5	35	9.45946	no	1.35135	no	2.16	no	0	no
4p11	361	5	4	1.08108	no	1.35135	no	0	no	0	no
4p15.32	356	5	9	2.43243	no	1.35135	no	0	no	0	no
4p15.33	352	5	13	3.51351	no	1.35135	no	0	no	0	no
6p21.2	344	5	21	5.67568	no	1.35135	no	0.54	no	0	no
6p25.1	328	5	37	10	yes	1.35135	no	2.43	no	0	no
7p14.3	354	5	11	2.97297	no	1.35135	no	0	no	0	no
8q13.2	322	5	43	11.6216	yes	1.35135	no	4.59	yes	0	no
8q21.11	329	5	36	9.72973	yes	1.35135	no	5.41	yes	0	no
8q21.12	330	5	35	9.45946	no	1.35135	no	5.14	yes	0	no
8q21.2	331	5	34	9.18919	no	1.35135	no	4.86	yes	0	no
8q21.3	328	5	37	10	yes	1.35135	no	5.14	yes	0	no
8q24.11	308	5	57	15.4054	yes	1.35135	no	10.27	yes	0	no
11p14.1	360	5	5	1.35135	no	1.35135	no	0	no	0	no
11p14.3	363	5	2	0.540541	no	1.35135	no	0	no	0.27	yes
11q13.5	345	5	20	5.40541	no	1.35135	no	0.81	no	0	no
11q21	357	5	8	2.16216	no	1.35135	no	0.27	no	0	no
15q22.31	347	5	18	4.86486	no	1.35135	no	0.27	no	0	no
17q24.3	324	5	41	11.0811	yes	1.35135	no	3.51	yes	0	no
19q13.11	339	5	26	7.02703	no	1.35135	no	2.16	no	0	no
19q13.2	349	5	16	4.32432	no	1.35135	no	1.35	no	0	no
19q13.41	349	5	16	4.32432	no	1.35135	no	0.27	no	0	no
19q13.42	348	5	17	4.59459	no	1.35135	no	0.81	no	0	no
19q13.43	345	5	20	5.40541	no	1.35135	no	0.81	no	0	no
20q13.13	334	5	31	8.37838	no	1.35135	no	1.35	no	0	no
1q25.2	303	6	61	16.4865	yes	1.62162	no	6.49	yes	0	no
1q31.1	315	6	49	13.2432	yes	1.62162	no	4.59	yes	0	no
1q32.3	309	6	55	14.8649	yes	1.62162	no	5.68	yes	0	no
1q42.2	300	6	64	17.2973	yes	1.62162	no	5.41	yes	0	no
1q44	295	6	69	18.6486	yes	1.62162	no	5.95	yes	0	no
2p21	339	6	25	6.75676	no	1.62162	no	1.62	no	0	no
2p25.2	339	6	25	6.75676	no	1.62162	no	2.16	no	0	no
2q11.2	352	6	12	3.24324	no	1.62162	no	0	no	0	no
2q32.3	346	6	18	4.86486	no	1.62162	no	0.81	no	0	no
3q13.11	352	6	12	3.24324	no	1.62162	no	0.54	no	0.27	yes
3q25.31	344	6	20	5.40541	no	1.62162	no	0.54	no	0	no
3q26.32	335	6	29	7.83784	no	1.62162	no	1.35	no	0	no
4p14	340	6	24	6.48649	no	1.62162	no	1.35	no	0	no
4p15.2	353	6	11	2.97297	no	1.62162	no	0	no	0	no
5p14.3	345	6	19	5.13514	no	1.62162	no	1.08	no	0.27	yes
5p15.32	343	6	21	5.67568	no	1.62162	no	1.62	no	0	no
5p15.33	315	6	49	13.2432	yes	1.62162	no	5.14	yes	0	no
5q22.2	353	6	11	2.97297	no	1.62162	no	0.27	no	0	no
5q22.3	352	6	12	3.24324	no	1.62162	no	0.81	no	0	no
6p22.3	327	6	37	10	yes	1.62162	no	2.43	no	0	no
7p21.2	350	6	14	3.78378	no	1.62162	no	0	no	0	no
7q11.21	345	6	19	5.13514	no	1.62162	no	1.08	no	0	no
7q21.13	339	6	25	6.75676	no	1.62162	no	2.16	no	0	no
7q21.2	338	6	26	7.02703	no	1.62162	no	2.43	no	0	no
7q22.3	342	6	22	5.94595	no	1.62162	no	1.35	no	0	no
7q31.2	339	6	25	6.75676	no	1.62162	no	1.89	no	0	no
8q21.13	326	6	38	10.2703	yes	1.62162	no	5.68	yes	0	no
8q24.21	301	6	63	17.027	yes	1.62162	no	10.81	yes	0	no
10q11.21	349	6	15	4.05405	no	1.62162	no	1.35	no	0	no
11p11.2	348	6	16	4.32432	no	1.62162	no	0.27	no	0	no
12q21.31	358	6	6	1.62162	no	1.62162	no	0.27	no	0	no
12q21.32	359	6	5	1.35135	no	1.62162	no	0.27	no	0	no
16p13.12	357	6	7	1.89189	no	1.62162	no	0	no	0	no
16p13.13	355	6	9	2.43243	no	1.62162	no	0.27	no	0	no
17q21.32	344	6	20	5.40541	no	1.62162	no	0.27	no	0	no
17q24.2	322	6	42	11.3514	yes	1.62162	no	3.51	yes	0	no
17q25.1	315	6	49	13.2432	yes	1.62162	no	4.05	yes	0	no
17q25.2	319	6	45	12.1622	yes	1.62162	no	3.51	yes	0	no
18p11.23	360	6	4	1.08108	no	1.62162	no	0	no	0	no
18q11.1	360	6	4	1.08108	no	1.62162	no	0.27	no	0	no
19p13.13	348	6	16	4.32432	no	1.62162	no	1.62	no	0	no
21q22.11	355	6	9	2.43243	no	1.62162	no	0.54	no	0	no
2p23.3	342	7	21	5.67568	no	1.89189	no	1.08	no	0	no
2p24.3	338	7	25	6.75676	no	1.89189	no	2.16	no	0	no
2p25.1	333	7	30	8.10811	no	1.89189	no	2.7	yes	0	no
3q23	347	7	16	4.32432	no	1.89189	no	0.81	no	0	no
3q24	344	7	19	5.13514	no	1.89189	no	0.81	no	0	no
3q27.2	336	7	27	7.2973	no	1.89189	no	1.08	no	0	no
5q22.1	351	7	12	3.24324	no	1.89189	no	0.54	no	0	no
5q31.2	328	7	35	9.45946	no	1.89189	no	0.54	no	0	no
5q31.3	331	7	32	8.64865	no	1.89189	no	1.08	no	0	no
5q32	329	7	34	9.18919	no	1.89189	no	0.81	no	0	no
7p14.1	353	7	10	2.7027	no	1.89189	no	0.54	no	0	no
7p21.3	341	7	22	5.94595	no	1.89189	no	0.54	no	0	no
7p22.1	342	7	21	5.67568	no	1.89189	no	0.27	no	0	no
7p22.2	344	7	19	5.13514	no	1.89189	no	0.27	no	0	no
7q11.23	332	7	31	8.37838	no	1.89189	no	1.62	no	0	no
7q21.12	337	7	26	7.02703	no	1.89189	no	1.62	no	0	no
8q24.13	299	7	64	17.2973	yes	1.89189	no	10.81	yes	0	no
10p15.1	349	7	14	3.78378	no	1.89189	no	0.27	no	0	no
10p15.2	357	7	6	1.62162	no	1.89189	no	0.27	no	0	no
11p12	358	7	5	1.35135	no	1.89189	no	0.27	no	0	no
11p13	346	7	17	4.59459	no	1.89189	no	1.08	no	0	no
11p15.1	355	7	8	2.16216	no	1.89189	no	0	no	0	no
11p15.2	353	7	10	2.7027	no	1.89189	no	0.27	no	0	no
11q14.3	354	7	9	2.43243	no	1.89189	no	0.27	no	0	no
12p11.1	359	7	4	1.08108	no	1.89189	no	0.27	no	0	no
12q14.3	355	7	8	2.16216	no	1.89189	no	0.81	no	0	no
18p11.21	355	7	8	2.16216	no	1.89189	no	0.27	no	0	no
20p11.23	350	7	13	3.51351	no	1.89189	no	0.27	no	0	no
1q42.12	307	8	55	14.8649	yes	2.16216	no	4.86	yes	0	no
1q42.13	305	8	57	15.4054	yes	2.16216	no	4.59	yes	0	no
1q43	300	8	62	16.7568	yes	2.16216	no	5.41	yes	0	no
2p11.2	339	8	23	6.21622	no	2.16216	no	1.62	no	0	no
2p13.1	352	8	10	2.7027	no	2.16216	no	0.54	no	0	no
2p13.2	352	8	10	2.7027	no	2.16216	no	0.54	no	0.27	yes
2p16.1	351	8	11	2.97297	no	2.16216	no	1.35	no	0	no
2p24.1	331	8	31	8.37838	no	2.16216	no	2.7	yes	0	no
2p25.3	337	8	25	6.75676	no	2.16216	no	2.16	no	0	no
2q12.1	354	8	8	2.16216	no	2.16216	no	0	no	0	no
2q12.2	359	8	3	0.810811	no	2.16216	no	0	no	0	no
2q21.1	354	8	8	2.16216	no	2.16216	no	0	no	0	no
2q33.1	337	8	25	6.75676	no	2.16216	no	1.08	no	0	no
2q33.2	338	8	24	6.48649	no	2.16216	no	1.35	no	0	no
3p24.3	340	8	22	5.94595	no	2.16216	no	0.54	no	0.27	yes
3p26.1	345	8	17	4.59459	no	2.16216	no	0	no	0	no
3p26.2	347	8	15	4.05405	no	2.16216	no	0	no	0.27	yes
3p26.3	347	8	15	4.05405	no	2.16216	no	0	no	0.27	yes
3q26.31	321	8	41	11.0811	yes	2.16216	no	2.7	yes	0.27	yes
3q27.1	334	8	28	7.56757	no	2.16216	no	1.08	no	0	no
3q27.3	328	8	34	9.18919	no	2.16216	no	0.54	no	0	no
4p16.1	346	8	16	4.32432	no	2.16216	no	0	no	0	no
5p15.31	339	8	23	6.21622	no	2.16216	no	1.62	no	0	no
5q33.1	328	8	34	9.18919	no	2.16216	no	1.08	no	0	no
5q33.2	328	8	34	9.18919	no	2.16216	no	0.81	no	0	no
6p25.2	315	8	47	12.7027	yes	2.16216	no	2.43	no	0.27	yes
6q11.1	332	8	30	8.10811	no	2.16216	no	2.7	yes	0	no
7p22.3	339	8	23	6.21622	no	2.16216	no	0.54	no	0	no
7q11.22	342	8	20	5.40541	no	2.16216	no	1.62	no	0	no
7q21.3	334	8	28	7.56757	no	2.16216	no	1.89	no	0	no
7q22.1	327	8	35	9.45946	no	2.16216	no	2.16	no	0	no
8q24.22	297	8	65	17.5676	yes	2.16216	no	10.27	yes	0	no
8q24.23	300	8	62	16.7568	yes	2.16216	no	9.73	yes	0	no
9q22.1	360	8	2	0.540541	no	2.16216	no	0	no	0	no
12p13.32	352	8	10	2.7027	no	2.16216	no	0.27	no	0	no
12q22	348	8	14	3.78378	no	2.16216	no	0.54	no	0	no
12q23.3	344	8	18	4.86486	no	2.16216	no	0.81	no	0	no
15q22.2	347	8	15	4.05405	no	2.16216	no	0.81	no	0.27	yes
15q22.32	356	8	6	1.62162	no	2.16216	no	0.27	no	0	no
16p13.2	355	8	7	1.89189	no	2.16216	no	0.27	no	0	no
16q11.2	348	8	14	3.78378	no	2.16216	no	1.62	no	0	no
17q11.2	326	8	36	9.72973	yes	2.16216	no	1.62	no	0	no
18p11.32	355	8	7	1.89189	no	2.16216	no	0.54	no	0	no
18q12.1	355	8	7	1.89189	no	2.16216	no	0.27	no	0	no
19q13.33	343	8	19	5.13514	no	2.16216	no	0.54	no	0	no
20p12.2	356	8	6	1.62162	no	2.16216	no	0.27	no	0	no
1p31.2	352	9	9	2.43243	no	2.43243	no	0.27	no	0	no
2p13.3	348	9	13	3.51351	no	2.43243	no	0.54	no	0	no
2q14.1	355	9	6	1.62162	no	2.43243	no	0	no	0.27	yes
3q26.33	333	9	28	7.56757	no	2.43243	no	1.35	no	0	no
4p12	344	9	17	4.59459	no	2.43243	no	0.81	no	0	no
4p15.1	352	9	9	2.43243	no	2.43243	no	0.27	no	0	no
4q28.2	352	9	9	2.43243	no	2.43243	no	0.27	no	0	no
5p15.2	338	9	23	6.21622	no	2.43243	no	1.35	no	0	no
5q21.1	347	9	14	3.78378	no	2.43243	no	0.27	no	0	no
5q23.1	343	9	18	4.86486	no	2.43243	no	0.27	no	0	no
5q23.2	339	9	22	5.94595	no	2.43243	no	0.27	no	0	no
5q23.3	342	9	19	5.13514	no	2.43243	no	0.54	no	0	no
7q31.31	343	9	18	4.86486	no	2.43243	no	1.62	no	0	no
8p11.1	340	9	21	5.67568	no	2.43243	no	1.62	no	0	no
9q21.33	358	9	3	0.810811	no	2.43243	no	0.27	no	0	no
10p11.21	351	9	10	2.7027	no	2.43243	no	0.81	no	0.27	yes
10p15.3	351	9	10	2.7027	no	2.43243	no	0.27	no	0	no
10q11.22	353	9	8	2.16216	no	2.43243	no	0.27	no	0	no
11p15.5	343	9	18	4.86486	no	2.43243	no	1.08	no	0	no
11q22.1	350	9	11	2.97297	no	2.43243	no	0.54	no	0	no
11q22.2	352	9	9	2.43243	no	2.43243	no	0.54	no	0	no
12p11.21	353	9	8	2.16216	no	2.43243	no	0.54	no	0	no
12p12.2	357	9	4	1.08108	no	2.43243	no	0	no	0	no
12p13.31	340	9	21	5.67568	no	2.43243	no	0.54	no	0	no
12p13.33	347	9	14	3.78378	no	2.43243	no	0.54	no	0	no
12q21.33	351	9	10	2.7027	no	2.43243	no	0.54	no	0	no
12q23.2	354	9	7	1.89189	no	2.43243	no	0.54	no	0	no
17q21.2	344	9	17	4.59459	no	2.43243	no	0.27	no	0	no
19p13.11	324	9	37	10	yes	2.43243	no	1.62	no	0	no
19p13.12	332	9	29	7.83784	no	2.43243	no	1.62	no	0	no
19q13.32	344	9	17	4.59459	no	2.43243	no	0.81	no	0	no
21q11.2	356	9	5	1.35135	no	2.43243	no	0	no	0	no
21q21.2	358	9	3	0.810811	no	2.43243	no	0	no	0	no
21q22.12	359	9	2	0.540541	no	2.43243	no	0	no	0	no
1q41	301	10	59	15.9459	yes	2.7027	no	4.86	yes	0	no
1q42.11	309	10	51	13.7838	yes	2.7027	no	3.78	yes	0	no
2q12.3	355	10	5	1.35135	no	2.7027	no	0.27	no	0	no
2q14.3	347	10	13	3.51351	no	2.7027	no	0.54	no	0	no
2q31.3	347	10	13	3.51351	no	2.7027	no	1.08	no	0	no
4p15.31	352	10	8	2.16216	no	2.7027	no	0	no	0	no
4p16.2	348	10	12	3.24324	no	2.7027	no	0.27	no	0	no
5q21.2	350	10	10	2.7027	no	2.7027	no	0.27	no	0.54	yes
5q31.1	332	10	28	7.56757	no	2.7027	no	1.62	no	0	no
5q33.3	326	10	34	9.18919	no	2.7027	no	1.08	no	0	no
6p21.31	344	10	16	4.32432	no	2.7027	no	0.81	no	0	no
6p25.3	318	10	42	11.3514	yes	2.7027	no	2.16	no	0	no
6q11.2	334	10	26	7.02703	no	2.7027	no	2.43	no	0	no
6q22.2	356	10	4	1.08108	no	2.7027	no	0	no	0	no
7q21.11	328	10	32	8.64865	no	2.7027	no	1.62	no	0	no
7q32.2	336	10	24	6.48649	no	2.7027	no	0.54	no	0	no
7q32.3	339	10	21	5.67568	no	2.7027	no	0.81	no	0	no
8q12.2	320	10	40	10.8108	yes	2.7027	no	4.05	yes	0	no
8q12.3	315	10	45	12.1622	yes	2.7027	no	4.59	yes	0	no
8q13.1	320	10	40	10.8108	yes	2.7027	no	4.05	yes	0	no
8q24.3	297	10	63	17.027	yes	2.7027	no	9.73	yes	0	no
9q21.11	353	10	7	1.89189	no	2.7027	no	0.54	no	0	no
9q21.2	355	10	5	1.35135	no	2.7027	no	0.27	no	0	no
11q12.1	344	10	16	4.32432	no	2.7027	no	1.08	no	0	no
11q12.2	346	10	14	3.78378	no	2.7027	no	0.81	no	0	no
11q13.4	330	10	30	8.10811	no	2.7027	no	2.43	no	0	no
11q14.2	350	10	10	2.7027	no	2.7027	no	0.54	no	0.27	yes
12p11.23	344	10	16	4.32432	no	2.7027	no	0.27	no	0	no
12p12.3	352	10	8	2.16216	no	2.7027	no	0.54	no	0	no
12q24.12	353	10	7	1.89189	no	2.7027	no	0	no	0	no
14q11.2	331	10	29	7.83784	no	2.7027	no	1.08	no	0	no
17q21.1	346	10	14	3.78378	no	2.7027	no	0	no	0	no
17q21.31	337	10	23	6.21622	no	2.7027	no	0.81	no	0	no
17q25.3	302	10	58	15.6757	yes	2.7027	no	4.59	yes	0	no
18p11.31	349	10	11	2.97297	no	2.7027	no	0.54	no	0	no
18q12.2	354	10	6	1.62162	no	2.7027	no	0.54	no	0	no
20p13	348	10	12	3.24324	no	2.7027	no	1.08	no	0	no
22q11.1	354	10	6	1.62162	no	2.7027	no	0.81	no	0.27	yes
1p32.1	347	11	12	3.24324	no	2.97297	no	0.81	no	0	no
2p12	348	11	11	2.97297	no	2.97297	no	0.54	no	0.27	yes
2q14.2	349	11	10	2.7027	no	2.97297	no	0.27	no	0	no
2q21.2	350	11	9	2.43243	no	2.97297	no	0	no	0	no
3p11.1	347	11	12	3.24324	no	2.97297	no	0.27	no	0	no
3p11.2	349	11	10	2.7027	no	2.97297	no	0.27	no	0	no
4q28.1	350	11	9	2.43243	no	2.97297	no	0	no	0	no
5q12.2	356	11	3	0.810811	no	2.97297	no	0	no	0	no
5q21.3	346	11	13	3.51351	no	2.97297	no	0.27	no	0	no
7q31.32	341	11	18	4.86486	no	2.97297	no	1.08	no	0	no
7q31.33	339	11	20	5.40541	no	2.97297	no	0.54	no	0	no
8q11.23	314	11	45	12.1622	yes	2.97297	no	4.59	yes	0	no
8q12.1	310	11	49	13.2432	yes	2.97297	no	3.78	yes	0	no
9q21.12	350	11	9	2.43243	no	2.97297	no	1.08	no	0	no
9q21.31	355	11	4	1.08108	no	2.97297	no	0.54	no	0	no
11p15.4	341	11	18	4.86486	no	2.97297	no	0.54	no	0.27	yes
11q12.3	345	11	14	3.78378	no	2.97297	no	1.08	no	0	no
12p13.1	354	11	5	1.35135	no	2.97297	no	0	no	0	no
12q23.1	346	11	13	3.51351	no	2.97297	no	0.81	no	0	no
18q22.3	342	11	17	4.59459	no	2.97297	no	0.81	no	0	no
19p12	342	11	17	4.59459	no	2.97297	no	1.89	no	0	no
20p12.3	352	11	7	1.89189	no	2.97297	no	0.27	no	0	no
21q21.1	350	11	9	2.43243	no	2.97297	no	0	no	0	no
21q21.3	355	11	4	1.08108	no	2.97297	no	0	no	0	no
21q22.3	348	11	11	2.97297	no	2.97297	no	0.27	no	0.27	yes
2p14	345	12	13	3.51351	no	3.24324	no	0.81	no	0	no
2q13	348	12	10	2.7027	no	3.24324	no	0.27	no	0.27	yes
2q21.3	347	12	11	2.97297	no	3.24324	no	0.27	no	0	no
2q31.2	337	12	21	5.67568	no	3.24324	no	1.08	no	0	no
2q33.3	330	12	28	7.56757	no	3.24324	no	1.08	no	0.27	yes
3p21.2	346	12	12	3.24324	no	3.24324	no	0.54	no	0	no
3q29	326	12	32	8.64865	no	3.24324	no	1.35	no	0.27	yes
4q27	348	12	10	2.7027	no	3.24324	no	0	no	0	no
5q14.2	351	12	7	1.89189	no	3.24324	no	0.27	no	0	no
6q22.32	354	12	4	1.08108	no	3.24324	no	0	no	0	no
7q32.1	333	12	25	6.75676	no	3.24324	no	0.54	no	0	no
8q11.1	308	12	50	13.5135	yes	3.24324	no	5.95	yes	0	no
8q11.22	315	12	43	11.6216	yes	3.24324	no	4.86	yes	0	no
9p13.1	349	12	9	2.43243	no	3.24324	no	0	no	0	no
9p13.3	337	12	21	5.67568	no	3.24324	no	0.81	no	0	no
9q21.13	349	12	9	2.43243	no	3.24324	no	0.27	no	0.27	yes
9q21.32	355	12	3	0.810811	no	3.24324	no	0.27	no	0	no
9q22.2	350	12	8	2.16216	no	3.24324	no	0.54	no	0	no
10q11.23	350	12	8	2.16216	no	3.24324	no	0	no	0	no
16q12.1	339	12	19	5.13514	no	3.24324	no	1.62	no	0	no
17q12	335	12	23	6.21622	no	3.24324	no	1.08	no	0.27	yes
18q21.32	354	12	4	1.08108	no	3.24324	no	0	no	0	no
21q22.13	355	12	3	0.810811	no	3.24324	no	0	no	0.27	yes
21q22.2	354	12	4	1.08108	no	3.24324	no	0	no	0.27	yes
22q11.22	354	12	4	1.08108	no	3.24324	no	0	no	0.27	yes
22q12.3	341	12	17	4.59459	no	3.24324	no	0.81	no	0	no
1p32.2	338	13	19	5.13514	no	3.51351	no	1.35	no	0	no
3q13.31	345	13	12	3.24324	no	3.51351	no	0.27	no	0.54	yes
4q11	351	13	6	1.62162	no	3.51351	no	0.27	no	0	no
5q13.3	346	13	11	2.97297	no	3.51351	no	0.27	no	0.27	yes
5q35.2	309	13	48	12.973	yes	3.51351	no	1.89	no	0	no
6q22.1	351	13	6	1.62162	no	3.51351	no	0	no	0	no
7q31.1	332	13	25	6.75676	no	3.51351	no	0.81	no	0	no
7q33	328	13	29	7.83784	no	3.51351	no	1.08	no	0	no
10q21.1	345	13	12	3.24324	no	3.51351	no	0.27	no	0.27	yes
11q13.2	320	13	37	10	yes	3.51351	no	4.05	yes	0	no
12p11.22	348	13	9	2.43243	no	3.51351	no	0.54	no	0	no
12q12	349	13	8	2.16216	no	3.51351	no	0.27	no	0.27	yes
12q24.11	341	13	16	4.32432	no	3.51351	no	0.81	no	0	no
12q24.22	347	13	10	2.7027	no	3.51351	no	0.27	no	0	no
16q13	354	13	3	0.810811	no	3.51351	no	0	no	0	no
18q21.1	345	13	12	3.24324	no	3.51351	no	0.54	no	0	no
18q21.33	351	13	6	1.62162	no	3.51351	no	0	no	0	no
18q22.1	347	13	10	2.7027	no	3.51351	no	0.54	no	0	no
18q22.2	350	13	7	1.89189	no	3.51351	no	0.27	no	0	no
18q23	341	13	16	4.32432	no	3.51351	no	0.27	no	0	no
1p31.3	330	14	26	7.02703	no	3.78378	no	1.08	no	0	no
2p15	338	14	18	4.86486	no	3.78378	no	1.35	no	0.27	yes
2q24.2	344	14	12	3.24324	no	3.78378	no	0.81	no	0.27	yes
2q31.1	333	14	23	6.21622	no	3.78378	no	1.35	no	0	no
4q31.1	345	14	11	2.97297	no	3.78378	no	0.81	no	0	no
5q13.2	349	14	7	1.89189	no	3.78378	no	0.27	no	0	no
5q14.1	345	14	11	2.97297	no	3.78378	no	0.27	no	0	no
5q14.3	338	14	18	4.86486	no	3.78378	no	1.35	no	0.27	yes
6q22.31	348	14	8	2.16216	no	3.78378	no	0	no	0	no
7q36.1	321	14	35	9.45946	no	3.78378	no	2.16	no	0	no
7q36.2	323	14	33	8.91892	no	3.78378	no	0.81	no	0	no
9p13.2	344	14	12	3.24324	no	3.78378	no	0.27	no	0	no
10q21.2	347	14	9	2.43243	no	3.78378	no	0.27	no	0	no
11q22.3	343	14	13	3.51351	no	3.78378	no	0.27	no	0	no
12p13.2	347	14	9	2.43243	no	3.78378	no	0.27	no	0	no
12q24.13	348	14	8	2.16216	no	3.78378	no	0	no	0	no
12q24.21	349	14	7	1.89189	no	3.78378	no	0.27	no	0	no
15q22.33	350	14	6	1.62162	no	3.78378	no	0.27	no	0	no
15q24.2	341	14	15	4.05405	no	3.78378	no	0.27	no	0	no
15q25.1	339	14	17	4.59459	no	3.78378	no	0.27	no	0	no
16q12.2	350	14	6	1.62162	no	3.78378	no	0	no	0.27	yes
18q11.2	348	14	8	2.16216	no	3.78378	no	0.27	no	0	no
18q12.3	351	14	5	1.35135	no	3.78378	no	0.54	no	0	no
18q21.31	347	14	9	2.43243	no	3.78378	no	0	no	0.27	yes
22q11.23	347	14	9	2.43243	no	3.78378	no	0.54	no	0.27	yes
2q35	332	15	23	6.21622	no	4.05405	no	0.27	no	0	no
3p21.31	327	15	28	7.56757	no	4.05405	no	0.27	no	0	no
3q28	325	15	30	8.10811	no	4.05405	no	0.81	no	0.27	yes
4p16.3	340	15	15	4.05405	no	4.05405	no	0.27	no	0	no
4q28.3	342	15	13	3.51351	no	4.05405	no	0.27	no	0	no
5q11.2	333	15	22	5.94595	no	4.05405	no	1.35	no	0	no
5q12.3	349	15	6	1.62162	no	4.05405	no	0	no	0	no
5q35.1	307	15	48	12.973	yes	4.05405	no	2.16	no	0	no
5q35.3	304	15	51	13.7838	yes	4.05405	no	2.7	yes	0.27	yes
6q12	310	15	45	12.1622	yes	4.05405	no	4.05	yes	0	no
7q34	331	15	24	6.48649	no	4.05405	no	0.54	no	0	no
7q35	328	15	27	7.2973	no	4.05405	no	0.81	no	0	no
7q36.3	320	15	35	9.45946	no	4.05405	no	0.81	no	0	no
8q11.21	304	15	51	13.7838	yes	4.05405	no	5.41	yes	0	no
9q22.31	351	15	4	1.08108	no	4.05405	no	0	no	0	no
10q21.3	341	15	14	3.78378	no	4.05405	no	0.54	no	0	no
11q13.1	342	15	13	3.51351	no	4.05405	no	0.81	no	0	no
13q33.1	312	15	43	11.6216	yes	4.05405	no	3.24	yes	0	no
15q21.3	340	15	15	4.05405	no	4.05405	no	0.81	no	0	no
15q25.2	341	15	14	3.78378	no	4.05405	no	0.54	no	0	no
22q12.2	342	15	13	3.51351	no	4.05405	no	0	no	0.27	yes
1p22.3	341	16	13	3.51351	no	4.32432	no	0.27	no	0	no
2q24.1	336	16	18	4.86486	no	4.32432	no	0.81	no	0.27	yes
2q32.1	339	16	15	4.05405	no	4.32432	no	1.08	no	0.27	yes
4q31.22	347	16	7	1.89189	no	4.32432	no	0.27	no	0	no
5q15	336	16	18	4.86486	no	4.32432	no	1.08	no	0.27	yes
6q23.1	349	16	5	1.35135	no	4.32432	no	0	no	0	no
13q32.1	308	16	46	12.4324	yes	4.32432	no	3.24	yes	0.54	yes
13q34	303	16	51	13.7838	yes	4.32432	no	4.05	yes	0	no
15q13.2	349	16	5	1.35135	no	4.32432	no	0	no	0	no
15q21.2	342	16	12	3.24324	no	4.32432	no	0.27	no	0	no
15q24.1	338	16	16	4.32432	no	4.32432	no	0.54	no	0	no
15q24.3	341	16	13	3.51351	no	4.32432	no	0.27	no	0	no
22q13.1	329	16	25	6.75676	no	4.32432	no	1.62	no	0.27	yes
2q34	329	17	24	6.48649	no	4.59459	no	1.08	no	0	no
3p14.3	338	17	15	4.05405	no	4.59459	no	0.27	no	0	no
5q12.1	346	17	7	1.89189	no	4.59459	no	0.27	no	0	no
5q13.1	345	17	8	2.16216	no	4.59459	no	0	no	0	no
9q22.33	349	17	4	1.08108	no	4.59459	no	0	no	0.27	yes
11q23.1	346	17	7	1.89189	no	4.59459	no	0.27	no	0	no
11q23.2	350	17	3	0.810811	no	4.59459	no	0	no	0	no
13q32.2	307	17	46	12.4324	yes	4.59459	no	2.97	yes	0	no
13q32.3	305	17	48	12.973	yes	4.59459	no	3.51	yes	0	no
13q33.2	308	17	45	12.1622	yes	4.59459	no	3.24	yes	0	no
13q33.3	307	17	46	12.4324	yes	4.59459	no	3.51	yes	0	no
15q13.3	348	17	5	1.35135	no	4.59459	no	0	no	0	no
15q15.2	349	17	4	1.08108	no	4.59459	no	0	no	0	no
15q15.3	348	17	5	1.35135	no	4.59459	no	0	no	0	no
22q13.2	330	17	23	6.21622	no	4.59459	no	0.54	no	0.27	yes
1p22.2	338	18	14	3.78378	no	4.86486	no	0.27	no	0	no
2q36.1	338	18	14	3.78378	no	4.86486	no	0	no	0	no
3p12.1	337	18	15	4.05405	no	4.86486	no	0.27	no	0	no
4q31.21	340	18	12	3.24324	no	4.86486	no	0.54	no	0	no
4q31.23	342	18	10	2.7027	no	4.86486	no	0.27	no	0.27	yes
6q23.2	340	18	12	3.24324	no	4.86486	no	0.27	no	0	no
6q23.3	344	18	8	2.16216	no	4.86486	no	0	no	0	no
9q22.32	344	18	8	2.16216	no	4.86486	no	0.27	no	0	no
9q31.2	344	18	8	2.16216	no	4.86486	no	0	no	0	no
10q22.1	341	18	11	2.97297	no	4.86486	no	1.08	no	0	no
11q24.1	345	18	7	1.89189	no	4.86486	no	0.27	no	0	no
12q24.23	341	18	11	2.97297	no	4.86486	no	0.27	no	0	no
13q31.2	326	18	26	7.02703	no	4.86486	no	1.89	no	0.27	yes
15q13.1	345	18	7	1.89189	no	4.86486	no	0	no	0	no
15q15.1	345	18	7	1.89189	no	4.86486	no	0	no	0	no
18q21.2	347	18	5	1.35135	no	4.86486	no	0	no	0.27	yes
1p21.1	338	19	13	3.51351	no	5.13514	no	0.81	no	0	no
1p21.2	341	19	10	2.7027	no	5.13514	no	1.35	no	0	no
1p22.1	336	19	15	4.05405	no	5.13514	no	0.54	no	0	no
2q23.3	339	19	12	3.24324	no	5.13514	no	0.54	no	0.27	yes
2q36.2	339	19	12	3.24324	no	5.13514	no	0	no	0	no
3p21.1	338	19	13	3.51351	no	5.13514	no	0	no	0	no
5q34	306	19	45	12.1622	yes	5.13514	no	1.35	no	0	no
6q21	340	19	11	2.97297	no	5.13514	no	0	no	0.54	yes
9p21.1	342	19	9	2.43243	no	5.13514	no	0.27	no	0	no
9q31.1	338	19	13	3.51351	no	5.13514	no	0.54	no	0	no
9q34.12	340	19	11	2.97297	no	5.13514	no	0.81	no	0	no
11q23.3	332	19	19	5.13514	no	5.13514	no	0.54	no	0	no
14q13.2	335	19	16	4.32432	no	5.13514	no	1.35	no	0	no
15q25.3	334	19	17	4.59459	no	5.13514	no	0.54	no	0	no
16p13.3	328	19	23	6.21622	no	5.13514	no	1.08	no	0.27	yes
22q11.21	345	19	6	1.62162	no	5.13514	no	0	no	0.27	yes
1p13.1	334	20	16	4.32432	no	5.40541	no	0.27	no	0	no
1p13.3	329	20	21	5.67568	no	5.40541	no	0.54	no	0	no
1p31.1	336	20	14	3.78378	no	5.40541	no	0.54	no	0	no
1p32.3	328	20	22	5.94595	no	5.40541	no	0.27	no	0	no
2q23.2	345	20	5	1.35135	no	5.40541	no	0	no	0.27	yes
2q36.3	337	20	13	3.51351	no	5.40541	no	0	no	0	no
3p12.2	341	20	9	2.43243	no	5.40541	no	0	no	0.27	yes
3p12.3	343	20	7	1.89189	no	5.40541	no	0	no	0	no
6q22.33	343	20	7	1.89189	no	5.40541	no	0	no	0	no
9q32	335	20	15	4.05405	no	5.40541	no	0.27	no	0	no
11q24.2	344	20	6	1.62162	no	5.40541	no	0	no	0	no
11q24.3	343	20	7	1.89189	no	5.40541	no	0.27	no	0	no
14q13.1	339	20	11	2.97297	no	5.40541	no	0.27	no	0	no
15q11.2	341	20	9	2.43243	no	5.40541	no	0	no	0	no
15q12	342	20	8	2.16216	no	5.40541	no	0	no	0	no
15q14	344	20	6	1.62162	no	5.40541	no	0	no	0	no
16q21	343	20	7	1.89189	no	5.40541	no	0	no	0	no
20p12.1	337	20	13	3.51351	no	5.40541	no	0.54	no	0.27	yes
1p13.2	333	21	16	4.32432	no	5.67568	no	0	no	0	no
2q22.2	337	21	12	3.24324	no	5.67568	no	0.54	no	0.27	yes
2q24.3	333	21	16	4.32432	no	5.67568	no	1.08	no	0.27	yes
4q26	343	21	6	1.62162	no	5.67568	no	0	no	0	no
6q16.2	341	21	8	2.16216	no	5.67568	no	0	no	0.27	yes
6q24.1	342	21	7	1.89189	no	5.67568	no	0.27	no	0	no
9p21.2	344	21	5	1.35135	no	5.67568	no	0.27	no	0.54	yes
9q33.1	341	21	8	2.16216	no	5.67568	no	0	no	0.27	yes
9q34.13	337	21	12	3.24324	no	5.67568	no	0.54	no	0	no
11q14.1	330	21	19	5.13514	no	5.67568	no	1.62	no	0.54	yes
12p12.1	338	21	11	2.97297	no	5.67568	no	0.27	no	1.08	yes
14q12	323	21	26	7.02703	no	5.67568	no	1.08	no	0	no
15q21.1	342	21	7	1.89189	no	5.67568	no	0.27	no	0.27	yes
15q23	334	21	15	4.05405	no	5.67568	no	0.27	no	0	no
16q22.1	328	21	21	5.67568	no	5.67568	no	0.81	no	0	no
22q12.1	342	21	7	1.89189	no	5.67568	no	0	no	0.54	yes
1p12	317	22	31	8.37838	no	5.94595	no	0.81	no	0	no
1p33	335	22	13	3.51351	no	5.94595	no	0	no	0	no
3p14.2	331	22	17	4.59459	no	5.94595	no	0	no	0.27	yes
4q31.3	332	22	16	4.32432	no	5.94595	no	0.81	no	0	no
6q16.1	338	22	10	2.7027	no	5.94595	no	0.27	no	0.27	yes
9p22.2	340	22	8	2.16216	no	5.94595	no	0.27	no	0.27	yes
9q34.11	326	22	22	5.94595	no	5.94595	no	1.08	no	0	no
9q34.2	323	22	25	6.75676	no	5.94595	no	1.08	no	0	no
11q25	336	22	12	3.24324	no	5.94595	no	0.27	no	0	no
14q13.3	336	22	12	3.24324	no	5.94595	no	0.54	no	0	no
16q22.3	346	22	2	0.540541	no	5.94595	no	0	no	0	no
1p34.1	329	23	18	4.86486	no	6.21622	no	0.54	no	0	no
6q13	324	23	23	6.21622	no	6.21622	no	1.89	no	0	no
9q31.3	335	23	12	3.24324	no	6.21622	no	0	no	0.54	yes
14q21.3	331	23	16	4.32432	no	6.21622	no	0.27	no	0.27	yes
22q13.32	333	23	14	3.78378	no	6.21622	no	1.08	no	0.54	yes
1p21.3	331	24	15	4.05405	no	6.48649	no	1.35	no	0	no
2q37.2	327	24	19	5.13514	no	6.48649	no	0	no	0	no
3p14.1	333	24	13	3.51351	no	6.48649	no	0	no	0	no
6q14.2	337	24	9	2.43243	no	6.48649	no	0.27	no	0.27	yes
6q14.3	336	24	10	2.7027	no	6.48649	no	0.54	no	0.27	yes
6q16.3	336	24	10	2.7027	no	6.48649	no	0	no	0.27	yes
6q24.2	335	24	11	2.97297	no	6.48649	no	0	no	0	no
9p22.3	337	24	9	2.43243	no	6.48649	no	0.54	no	0.27	yes
9p24.3	333	24	13	3.51351	no	6.48649	no	0.54	no	0.81	yes
9q34.3	324	24	22	5.94595	no	6.48649	no	1.08	no	0	no
10q22.3	335	24	11	2.97297	no	6.48649	no	0.54	no	0.27	yes
10q23.1	338	24	8	2.16216	no	6.48649	no	0	no	0	no
14q21.2	335	24	11	2.97297	no	6.48649	no	0.27	no	0	no
14q22.2	336	24	10	2.7027	no	6.48649	no	0.27	no	0.27	yes
14q22.3	338	24	8	2.16216	no	6.48649	no	0	no	0	no
15q26.1	320	24	26	7.02703	no	6.48649	no	0.54	no	0	no
17p11.2	313	24	33	8.91892	no	6.48649	no	3.78	yes	0.27	yes
19p13.2	322	24	24	6.48649	no	6.48649	no	1.89	no	0	no
22q13.31	324	24	22	5.94595	no	6.48649	no	1.62	no	0.54	yes
2q37.1	328	25	17	4.59459	no	6.75676	no	0	no	0	no
4q12	332	25	13	3.51351	no	6.75676	no	0.27	no	0	no
4q13.2	336	25	9	2.43243	no	6.75676	no	0.54	no	0	no
6q24.3	334	25	11	2.97297	no	6.75676	no	0	no	0	no
9p22.1	337	25	8	2.16216	no	6.75676	no	0.27	no	0	no
9p24.1	331	25	14	3.78378	no	6.75676	no	0.54	no	0.54	yes
9p24.2	330	25	15	4.05405	no	6.75676	no	0.54	no	0.81	yes
9q33.2	328	25	17	4.59459	no	6.75676	no	0.81	no	0.27	yes
10q24.1	333	25	12	3.24324	no	6.75676	no	0.27	no	0	no
13q22.3	332	25	13	3.51351	no	6.75676	no	0.27	no	0.81	yes
15q26.2	319	25	26	7.02703	no	6.75676	no	0.81	no	0	no
3p13	332	26	12	3.24324	no	7.02703	no	0.27	no	0.81	yes
4q21.1	332	26	12	3.24324	no	7.02703	no	1.08	no	0.27	yes
6q14.1	328	26	16	4.32432	no	7.02703	no	0.81	no	0	no
6q15	333	26	11	2.97297	no	7.02703	no	0.54	no	0.27	yes
8p21.3	342	26	2	0.540541	no	7.02703	no	0.27	no	0.81	yes
9p23	333	26	11	2.97297	no	7.02703	no	0.54	no	0.54	yes
10q23.2	335	26	9	2.43243	no	7.02703	no	0.54	no	0.27	yes
10q23.32	337	26	7	1.89189	no	7.02703	no	0	no	0	no
13q31.1	319	26	25	6.75676	no	7.02703	no	1.08	no	0.54	yes
13q31.3	303	26	41	11.0811	yes	7.02703	no	2.7	yes	0.54	yes
14q22.1	333	26	11	2.97297	no	7.02703	no	0.27	no	0.54	yes
15q26.3	317	26	27	7.2973	no	7.02703	no	1.35	no	0	no
16q22.2	336	26	8	2.16216	no	7.02703	no	0	no	0	no
2q22.1	333	27	10	2.7027	no	7.2973	no	0.27	no	1.08	yes
2q22.3	332	27	11	2.97297	no	7.2973	no	0.54	no	0.27	yes
4q13.1	331	27	12	3.24324	no	7.2973	no	0.54	no	0	no
8p21.1	340	27	3	0.810811	no	7.2973	no	0.27	no	1.35	yes
10q22.2	331	27	12	3.24324	no	7.2973	no	0.81	no	0	no
10q24.2	332	27	11	2.97297	no	7.2973	no	0.27	no	0	no
12q24.32	331	27	12	3.24324	no	7.2973	no	0.27	no	0.54	yes
17p13.2	339	27	4	1.08108	no	7.2973	no	0	no	0	no
17p13.3	335	27	8	2.16216	no	7.2973	no	0.54	no	0	no
2q37.3	323	28	19	5.13514	no	7.56757	no	0.54	no	0	no
4q22.3	338	28	4	1.08108	no	7.56757	no	0	no	0.27	yes
4q23	335	28	7	1.89189	no	7.56757	no	0	no	0.54	yes
6q25.2	332	28	10	2.7027	no	7.56757	no	0	no	0	no
8p21.2	337	28	5	1.35135	no	7.56757	no	0.81	no	1.08	yes
9q33.3	328	28	14	3.78378	no	7.56757	no	0.54	no	0	no
10q23.33	333	28	9	2.43243	no	7.56757	no	0.27	no	0	no
10q24.31	332	28	10	2.7027	no	7.56757	no	0.27	no	0	no
12q24.33	329	28	13	3.51351	no	7.56757	no	0.27	no	0.27	yes
14q21.1	327	28	15	4.05405	no	7.56757	no	0.54	no	0	no
14q23.1	335	28	7	1.89189	no	7.56757	no	0	no	0	no
17p12	337	28	5	1.35135	no	7.56757	no	0	no	0.54	yes
1p34.2	325	29	16	4.32432	no	7.83784	no	1.08	no	0.27	yes
4q21.21	333	29	8	2.16216	no	7.83784	no	0.54	no	0.27	yes
4q22.2	337	29	4	1.08108	no	7.83784	no	0	no	0.27	yes
10q24.33	336	29	5	1.35135	no	7.83784	no	0	no	0	no
13q22.2	327	29	14	3.78378	no	7.83784	no	0.54	no	1.08	yes
19p13.3	309	29	32	8.64865	no	7.83784	no	2.16	no	0	no
4q13.3	324	30	16	4.32432	no	8.10811	no	0.54	no	0.27	yes
4q24	334	30	6	1.62162	no	8.10811	no	0	no	0.54	yes
4q32.1	324	30	16	4.32432	no	8.10811	no	0.54	no	0	no
6q25.1	325	30	15	4.05405	no	8.10811	no	0	no	0	no
13q22.1	329	30	11	2.97297	no	8.10811	no	0.27	no	1.08	yes
2q23.1	334	31	5	1.35135	no	8.37838	no	0	no	0.27	yes
4q25	332	31	7	1.89189	no	8.37838	no	0	no	0.27	yes
4q32.2	329	31	10	2.7027	no	8.37838	no	0.27	no	0.54	yes
10q23.31	329	31	10	2.7027	no	8.37838	no	0	no	0.81	yes
14q31.2	333	31	6	1.62162	no	8.37838	no	0	no	0	no
16q23.2	336	31	3	0.810811	no	8.37838	no	0	no	0	no
4q21.22	334	32	4	1.08108	no	8.64865	yes	0.27	no	0.27	yes
4q21.23	336	32	2	0.540541	no	8.64865	yes	0.27	no	0.27	yes
4q21.3	336	32	2	0.540541	no	8.64865	yes	0	no	0.27	yes
4q32.3	323	32	15	4.05405	no	8.64865	yes	0.27	no	0.54	yes
8p11.22	317	32	21	5.67568	no	8.64865	yes	2.16	no	1.35	yes
10q24.32	326	32	12	3.24324	no	8.64865	yes	0.27	no	0	no
16q23.1	331	32	7	1.89189	no	8.64865	yes	0.27	no	0.54	yes
16q23.3	336	32	2	0.540541	no	8.64865	yes	0	no	0	no
17p13.1	335	32	3	0.810811	no	8.64865	yes	0	no	0.27	yes
4q33	323	33	14	3.78378	no	8.91892	yes	0.27	no	1.08	yes
8p22	327	33	10	2.7027	no	8.91892	yes	0.27	no	0.81	yes
10q25.1	325	33	12	3.24324	no	8.91892	yes	0.27	no	0	no
14q31.1	332	33	5	1.35135	no	8.91892	yes	0	no	0.27	yes
8p11.23	320	34	16	4.32432	no	9.18919	yes	0.81	no	1.35	yes
12q24.31	316	34	20	5.40541	no	9.18919	yes	1.08	no	0.27	yes
14q23.2	334	34	2	0.540541	no	9.18919	yes	0	no	0	no
4q22.1	328	36	6	1.62162	no	9.72973	yes	0.54	no	0.27	yes
6q25.3	319	36	15	4.05405	no	9.72973	yes	0	no	0	no
13q21.33	327	36	7	1.89189	no	9.72973	yes	0	no	1.08	yes
14q32.11	327	36	7	1.89189	no	9.72973	yes	0	no	0	no
8p23.1	326	37	7	1.89189	no	10	yes	0.81	no	1.08	yes
14q31.3	325	37	8	2.16216	no	10	yes	0	no	0	no
14q32.12	324	37	9	2.43243	no	10	yes	0	no	0	no
6q26	318	38	14	3.78378	no	10.2703	yes	0	no	0	no
8p11.21	305	38	27	7.2973	no	10.2703	yes	1.89	no	0.27	yes
13q11	316	38	16	4.32432	no	10.2703	yes	1.35	no	0	no
14q32.13	320	38	12	3.24324	no	10.2703	yes	0	no	0	no
14q32.31	327	38	5	1.35135	no	10.2703	yes	0	no	0	no
14q32.32	319	38	13	3.51351	no	10.2703	yes	0.81	no	0	no
16q24.1	325	38	7	1.89189	no	10.2703	yes	0.27	no	0	no
10q25.2	311	39	20	5.40541	no	10.5405	yes	0.27	no	0.54	yes
10q26.3	317	39	14	3.78378	no	10.5405	yes	0	no	0	no
14q24.2	322	39	9	2.43243	no	10.5405	yes	0.27	no	0	no
16q24.3	327	39	4	1.08108	no	10.5405	yes	0.27	no	0.27	yes
1p34.3	318	40	12	3.24324	no	10.8108	yes	0.27	no	0.54	yes
8p12	320	40	10	2.7027	no	10.8108	yes	0.81	no	1.08	yes
10q26.11	318	40	12	3.24324	no	10.8108	yes	0.27	no	0	no
10q26.12	322	40	8	2.16216	no	10.8108	yes	0	no	0	no
10q26.2	319	40	11	2.97297	no	10.8108	yes	0	no	0	no
6q27	312	41	17	4.59459	no	11.0811	yes	0.27	no	1.08	yes
10q25.3	311	41	18	4.86486	no	11.0811	yes	0.27	no	0.27	yes
13q21.32	324	41	5	1.35135	no	11.0811	yes	0	no	1.08	yes
14q32.2	323	41	6	1.62162	no	11.0811	yes	0	no	0	no
14q32.33	322	41	7	1.89189	no	11.0811	yes	0.27	no	0.27	yes
16q24.2	322	41	7	1.89189	no	11.0811	yes	0.27	no	0.27	yes
10q26.13	315	42	13	3.51351	no	11.3514	yes	0.27	no	0	no
14q24.1	324	42	4	1.08108	no	11.3514	yes	0	no	0	no
14q24.3	314	42	14	3.78378	no	11.3514	yes	0.27	no	0	no
14q23.3	320	43	7	1.89189	no	11.6216	yes	0.27	no	0	no
4q34.1	311	45	14	3.78378	no	12.1622	yes	0	no	1.35	yes
8p23.3	312	47	11	2.97297	no	12.7027	yes	0.81	no	1.35	yes
13q12.11	305	48	17	4.59459	no	12.973	yes	1.08	no	0	no
13q12.12	310	48	12	3.24324	no	12.973	yes	0.81	no	0	no
13q12.13	310	48	12	3.24324	no	12.973	yes	0.54	no	0	no
13q21.31	320	48	2	0.540541	no	12.973	yes	0	no	1.08	yes
4q34.2	310	49	11	2.97297	no	13.2432	yes	0	no	1.35	yes
13q12.2	311	49	10	2.7027	no	13.2432	yes	0.54	no	0	no
13q12.3	309	50	11	2.97297	no	13.5135	yes	0.54	no	0	no
13q13.1	310	52	8	2.16216	no	14.0541	yes	0.27	no	0.27	yes
1p35.1	309	53	8	2.16216	no	14.3243	yes	0.27	no	0.27	yes
9p21.3	310	53	7	1.89189	no	14.3243	yes	0.27	no	1.89	yes
13q21.2	314	54	2	0.540541	no	14.5946	yes	0	no	1.08	yes
8p23.2	305	55	10	2.7027	no	14.8649	yes	1.08	no	2.16	yes
13q13.2	310	55	5	1.35135	no	14.8649	yes	0.27	no	0.54	yes
13q21.1	309	55	6	1.62162	no	14.8649	yes	0.54	no	1.08	yes
1p35.2	309	57	4	1.08108	no	15.4054	yes	0.54	no	0.27	yes
4q34.3	297	60	13	3.51351	no	16.2162	yes	0.27	no	1.89	yes
4q35.2	296	60	14	3.78378	no	16.2162	yes	0.27	no	1.62	yes
1p35.3	304	61	5	1.35135	no	16.4865	yes	0	no	0.27	yes
4q35.1	291	63	16	4.32432	no	17.027	yes	0.54	no	1.89	yes
1p36.12	293	64	13	3.51351	no	17.2973	yes	0.81	no	0.27	yes
1p36.11	287	65	18	4.86486	no	17.5676	yes	1.35	no	0.27	yes
13q13.3	301	65	4	1.08108	no	17.5676	yes	0	no	0.54	yes
1p36.21	290	66	14	3.78378	no	17.8378	yes	0.27	no	0.27	yes
13q14.3	301	66	3	0.810811	no	17.8378	yes	0	no	1.08	yes
1p36.13	286	67	17	4.59459	no	18.1081	yes	0.54	no	0.27	yes
13q14.12	295	70	5	1.35135	no	18.9189	yes	0	no	0.81	yes
13q14.13	294	72	4	1.08108	no	19.4595	yes	0	no	0.81	yes
13q14.11	292	73	5	1.35135	no	19.7297	yes	0	no	0.54	yes
13q14.2	294	73	3	0.810811	no	19.7297	yes	0	no	1.62	yes
1p36.22	269	81	20	5.40541	no	21.8919	yes	1.08	no	0.54	yes
1p36.32	272	86	12	3.24324	no	23.2432	yes	0.27	no	0.54	yes
1p36.23	259	92	19	5.13514	no	24.8649	yes	0.81	no	1.08	yes
1p36.31	262	92	16	4.32432	no	24.8649	yes	0.27	no	0.54	yes
