## Supplementary Table S3 for "CNApp: quantification of genomic copy number alterations in cancer and integrative analysis to unravel clinical implications"

### Sheet: Sheet1
Table S3. Significant regional peaks identified by GISTIC2 in LIHC cohort
AMPLFICATIONS
GISTIC2.0 (reported parameters)					CNApp (default parameters)
Cytoband	Q value	Residual Q value	Wide Peak Boundaries	Wide Peak Length	Minor Cytoband Freq (%)	Percentile 90th
Xq28	0.011319	0.011319	chrX:151745184-154883395	3138211	#N/A	#N/A
1q21.3	2.0728e-24	4.8471e-22	chr1:150637495-150740723	103228	25.4054	yes
1q42.2	4.3428e-09	0.00095159	chr1:228801039-249250621	20449582	17.2973	yes
8q24.21	1.1795e-21	1.1795e-21	chr8:113630879-139984811	26353932	17.027	yes
17q25.3	1.3152e-14	1.3152e-14	chr17:79191727-79389250	197523	15.6757	yes
5q35.3	0.00031067	0.00031067	chr5:178716390-178940592	224202	13.7838	yes
5p15.33	1.099e-10	1.099e-10	chr5:981020-1300024	319004	13.2432	yes
13q32.3	6.8193e-10	2.9564e-06	chr13:98177502-104617917	6440415	12.973	yes
6p25.2	1.013e-05	0.00054152	chr6:1-14122151	14122150	12.7027	yes
13q33.3	2.2054e-10	0.32561	chr13:89392414-115169878	25777464	12.4324	yes
6q12	0.00019738	0.1108	chr6:64045972-64315938	269966	12.1622	yes
6q12	0.029807	0.1108	chr6:66991835-68057504	1065669	12.1622	yes
11q13.3	3.4149e-29	3.4149e-29	chr11:69448576-69490737	42161	11.6216	yes
3q26.31	6.7256e-11	6.7256e-11	chr3:172266022-172285491	19469	11.0811	yes
6p21.1	9.4799e-15	1.6932e-10	chr6:43733839-43828640	94801	10.5405	yes
17p11.2	0.1412	0.1412	chr17:18859019-20253412	1394393	8.91892	no
2p24.1	0.00067861	0.00067861	chr2:20342502-20365874	23372	8.37838	no
20q13.13	0.0037169	0.078654	chr20:49017144-49057135	39991	8.37838	no
19p13.12	0.0089034	0.0089034	chr19:15361827-15600481	238654	7.83784	no
15q26.3	0.010217	0.010217	chr15:100146665-102531392	2384727	7.2973	no
19q13.11	0.012082	0.012082	chr19:33723706-33837231	113525	7.02703	no
7q31.2	0.00018251	0.00018251	chr7:116229470-116662814	433344	6.75676	no
9q34.2	0.01251	0.01251	chr9:137137096-137208596	71500	6.75676	no
2q33.1	0.016453	0.016453	chr2:201547244-201576134	28890	6.75676	no
20q13.33	0.013414	0.17296	chr20:60328006-63025520	2697514	6.75676	no
4p14	0.0362	0.0362	chr4:39327941-39571500	243559	6.48649	no
10p15.1	0.22261	0.22261	chr10:5008384-5101925	93541	3.78378	no
DELETIONS
GISTIC2.0 (reported parameters)					CNApp (default parameters)
Cytoband	Q value	Residual Q value	Wide Peak Boundaries	Wide Peak Length	Minor Cytoband Freq (%)	Percentile 90th
13q14.2	2.2515e-37	2.2515e-37	chr13:48875329-49064807	189478	19.7297	yes
1p36.31	1.1606e-33	5.8593e-25	chr1:1-6847369	6847368	24.8649	yes
4q35.1	1.8058e-23	8.3673e-21	chr4:185200319-185674312	473993	17.027	yes
9p21.3	3.0821e-22	3.0821e-22	chr9:21931610-22003135	71525	14.3243	yes
1p36.11	1.6679e-20	0.0004787	chr1:16785565-33285595	16500030	17.5676	yes
8p23.2	2.1187e-19	1.3308e-17	chr8:3548028-4251283	703255	14.8649	yes
6q27	3.4191e-15	3.5424e-15	chr6:169649200-170153593	504393	11.0811	yes
17p13.1	3.9592e-10	1.1033e-07	chr17:1-10358937	10358936	8.64865	yes
10q23.31	2.1093e-09	1.8833e-07	chr10:89617158-89755074	137916	8.37838	no
19p13.3	4.7028e-08	4.7028e-08	chr19:1-5455610	5455609	7.83784	no
14q32.33	8.4799e-08	0.0007843	chr14:95113281-107349540	12236259	11.0811	yes
14q23.3	9.195e-08	4.5372e-05	chr14:66963153-67658112	694959	11.6216	yes
4q21.3	3.0903e-07	0.0073441	chr4:66534835-95376252	28841417	8.64865	yes
4q24	7.0927e-07	0.081694	chr4:87847398-115525698	27678300	8.10811	no
2q22.1	7.7465e-07	8.242e-06	chr2:140708948-143637838	2928890	7.2973	no
10q26.13	5.7505e-06	0.0019901	chr10:105613884-135534747	29920863	11.3514	yes
16q23.1	7.8009e-06	7.7482e-06	chr16:78098006-79299841	1201835	8.64865	yes
12q24.33	2.3723e-05	2.3615e-05	chr12:122439370-133851895	11412525	7.56757	no
3p13	6.4295e-05	6.2497e-05	chr3:70016017-71729299	1713282	7.02703	no
17p11.2	0.0001026	0.0077403	chr17:15923099-16246015	322916	6.48649	no
11q23.3	0.00030497	0.0073441	chr11:102825636-135006516	32180880	5.13514	no
8p12	0.00033726	0.033891	chr8:31454518-33231036	1776518	10.8108	yes
12p12.1	0.0008113	0.0008113	chr12:22837283-24365820	1528537	5.67568	no
2q37.3	0.0022356	0.0085087	chr2:234985548-243199373	8213825	7.56757	no
11q14.1	0.0030474	0.013032	chr11:82995735-85348794	2353059	5.67568	no
18q21.2	0.019373	0.019595	chr18:40857296-78077248	37219952	4.86486	no
20p12.1	0.051716	0.05124	chr20:13964029-16252980	2288951	5.40541	no
22q13.32	0.05307	0.10696	chr22:44205320-51304566	7099246	6.21622	no
15q26.3	0.056724	0.056577	chr15:87570102-102531392	14961290	7.02703	no
22q12.1	0.095859	0.15584	chr22:28314430-29085838	771408	5.67568	no
Xq26.2	0.12335	0.12214	chrX:132542482-133309860	767378	#N/A	#N/A
9q31.3	0.12467	0.12903	chr9:93403988-141213431	47809443	6.21622	no
4p16.3	0.14149	0.13968	chr4:1-30734965	30734964	4.05405	no
7q36.3	0.24831	0.25529	chr7:99583749-159138663	59554914	4.05405	no
GISTIC reported parameters: amp 0.1/del -0.1
CNApp default parameters: amp 0.2/del -0.2
